# Functional screening of lysosomal storage disorder genes identifies modifiers of alpha-synuclein mediated neurodegeneration

**DOI:** 10.1101/2022.07.23.501240

**Authors:** Meigen Yu, Hui Ye, Ruth B. De-Paula, Carl Grant Mangleburg, Timothy Wu, Yarong Li, Duc Duong, Genevera I. Allen, Nicholas T. Seyfried, Ismael Al-Ramahi, Juan Botas, Joshua M. Shulman

**Affiliations:** Department of Neuroscience, Baylor College of Medicine, Houston, TX 77030, USA; Department of Neurology, Baylor College of Medicine, Houston, TX 77030, USA; Quantitative and Computational Biology Program, Baylor College of Medicine, Houston, TX 77030, USA; Department of Molecular and Human Genetics, Baylor College of Medicine, Houston, TX 77030, USA; Medical Scientist Training Program, Baylor College of Medicine, Houston, TX, 77030, USA; Departments of Biochemistry and Neurology, Emory University School of Medicine, Atlanta, GA 30322, USA; Departments of Electrical and Computer Engineering, Computer Science, and Statistics, Rice University, Houston, TX, 77030, USA; Jan and Dan Duncan Neurological Research Institute, Texas Children’s Hospital, Houston, TX, USA; Center for Alzheimer’s and Neurodegenerative Diseases, Baylor College of Medicine, Houston, TX, 77030, USA

**Keywords:** Parkinson’s disease, Gaucher disease, cholesterol, lysosome, *Drosophila*, pleiotropy, proteomics, sphingolipid, ganglioside

## Abstract

Heterozygous variants in the *glucocerebrosidase* (*GBA*) gene are common and potent risk factors for Parkinson’s disease (PD). *GBA* also causes the autosomal recessive lysosomal storage disorder (LSD), Gaucher disease, and emerging evidence from human genetics implicates many other LSD genes in PD susceptibility. We have systemically tested 88 conserved fly homologs of 38 human LSD genes for requirements in the aging adult *Drosophila* brain and for potential genetic interactions with neurodegeneration caused by α-synuclein (αSyn), which forms Lewy body pathology in PD. Our screen identifies 15 genetic enhancers of αSyn-induced progressive locomotor dysfunction, following knockdown of fly homologs of *GBA* and other LSD genes with independent support as PD susceptibility factors from human genetics (*SCARB2, SMPD1, CTSD, GNPTAB, SLC17A5*). For several genes, results from multiple alleles support dose-sensitivity and context-dependent pleiotropy in the presence or absence of αSyn. Homologs of 2 genes causing cholesterol storage disorders, *Npc1a / NPC1* and *Lip4 / LIPA*, were independently confirmed as loss-of-function enhancers of αSyn-induced brain structural degeneration. The enzymes encoded by several modifier genes are upregulated in αSyn transgenic flies, based on unbiased proteomics, revealing a possible compensatory response. Overall, our results reinforce the important role of lysosomal genes in brain health and PD pathogenesis, and implicate several metabolic pathways, including cholesterol homeostasis, in αSyn-mediated neurodegeneration.
