## Supplemental Tables for "Functional screening of lysosomal storage disorder genes identifies modifiers of alpha-synuclein mediated neurodegeneration"

### Sheet: Table S1
GENE SET	NGENES	BETA	SE	P
ALL LSD	51	0.42908	0.1407	0.0011477
- GBA	50	0.31025	0.14213	0.014531
- GBA, SCARB2, IDUA	48	0.27264	0.14606	0.030982
GENE (SYMBOL)	CHR	START	STOP	NSNPS	ZSTAT	P
GBA	1	155204239	155214653	34	7.4886	2.2886e-27
IDUA	4	980785	998317	123	5.4661	1.2265e-07
SCARB2	4	77079890	77135052	299	5.2376	1.7949e-07
CLN8	8	1703944	1734736	155	3.4609	0.0005233
GNPTAB	12	102139275	102224645	363	3.0296	0.0020034
ARSA	22	51061182	51066601	47	3.0729	0.0020658
GALC	14	88304164	88460009	1047	2.3427	0.0086244
CLN5	13	77566059	77576652	54	2.6041	0.0086944
NAGLU	17	40687951	40696467	43	2.3861	0.019283
CTSD	11	1773982	1785222	71	2.0726	0.032922
GNS	12	65107222	65153226	131	1.7266	0.068379
CLN3	16	28488600	28505897	36	1.5604	0.081525
TPP1	11	6633997	6640692	30	1.4944	0.10922
HYAL1	3	50337320	50349812	28	1.3375	0.1269
SMPD1	11	6411644	6416228	24	1.3047	0.16193
GM2A	5	150632613	150650083	80	1.1313	0.16469
NPC1	18	21086148	21166581	284	1.1132	0.17471
CTSK	1	150768684	150780917	26	1.0179	0.22103
PSAP	10	73576055	73611082	209	0.93702	0.24425
MCOLN1	19	7587496	7598895	47	0.92943	0.25874
MFSD8	4	128838960	128887185	143	1.0578	0.26482
MANBA	4	103552643	103682151	614	0.67824	0.275
HEXA	15	72635778	72669474	130	0.89649	0.29664
GRN	17	42422491	42430474	22	0.7081	0.2988
KCTD7	7	66093868	66113964	92	0.73851	0.30063
AGA	4	178351928	178363657	68	0.67794	0.30797
MAN2B1	19	12757322	12777591	70	0.72415	0.33743
GALNS	16	88880142	88923374	436	0.54157	0.33928
ARSB	5	78073032	78282357	1084	0.39016	0.3705
ATP13A2	1	17312453	17338467	97	0.46148	0.41016
CTSA	20	44519591	44527459	31	0.19261	0.46298
HGSNAT	8	42995592	43057970	170	0.47743	0.51144
GUSB	7	65425671	65447301	102	0.14381	0.52465
PPT1	1	40538382	40563142	126	0.052208	0.53146
CTSF	11	66330935	66336047	20	-0.075219	0.56258
ASAH1	8	17913925	17942507	264	-0.2433	0.60635
NEU1	6	31826829	31830709	6	-0.11756	0.64309
LIPA	10	90973326	91011660	179	-0.19287	0.67396
GLB1	3	33038100	33138694	557	-0.50385	0.72383
CLN6	15	68499330	68522081	108	-0.52905	0.75852
FUCA1	1	24171567	24194859	74	-0.50784	0.76242
SGSH	17	78180515	78194199	91	-0.64974	0.77361
GAA	17	78075339	78093680	163	-0.63191	0.78573
DNAJC5	20	62526455	62567384	240	-0.75758	0.84379
SLC17A5	6	74303102	74363737	452	-1.4696	0.91537
SUMF1	3	4402829	4508966	586	-1.1911	0.92069
NAGA	22	42454338	42466852	50	-1.287	0.92659
HEXB	5	73935547	74017113	385	-1.6002	0.97071
NPC2	14	74942900	74960084	80	-1.9461	0.98289
CTNS	17	3539762	3566397	181	-1.943	0.98395
ST3GAL5	2	86066271	86116157	231	-2.0313	0.98522

### Sheet: Table S2
Human Gene	Fly Gene	FlyBase ID	DIOPT
AGA	CG1827	FBgn0033431	14
	CG10474	FBgn0034427	14
	CG4372	FBgn0034665	7
ARSA	Not Conserved
ARSB	CG7402	FBgn0036768	11
	CG8646	FBgn0033763	9
	CG32191	FBgn0052191	9
	CG7408	FBgn0036765	7
ASAH1	Not Conserved
ATP13A	CG6230	FBgn0027582	14
CLN3	Cln3	FBgn0036756	13
CLN5	Not Conserved
CLN6	Not Conserved
CLN8	Not Conserved
CTNS	CG17119	FBgn0039045	15
CTSA	CG4572	FBgn0038738	6
	CG31823	FBgn0051823	3
CTSD	cathD	FBgn0029093	13
	CG10104	FBgn0033933	8
	CG5863	FBgn0038507	7
	Bace	FBgn0032049	7
	CG6508	FBgn0032303	7
	CG17134	FBgn0032304	7
	CG33128	FBgn0053128	7
	pcl	FBgn0003044	6
CTSF	CtsF	FBgn0260462	10
CTSK	CG5367	FBgn0032228	3
	Cp1	FBgn0013770	3
DNAJC5	Csp	FBgn0004179	13
FUCA1	Fuca	FBgn0285958	9
GAA	Not Conserved
GALC	Not Conserved
GALNS	Not Conserved
GBA	Gba1a	FBgn0051148	14
	Gba1b	FBgn0051414	14
GLA	CG7997	FBgn0034117	13
	CG5731	FBgn0032192	8
GLB1	Ect3	FBgn0260746	12
	Gal	FBgn0001089	11
GM2A	Not Conserved
GNPTAB	CG8027	FBgn0033392	12
GNS	CG18278	FBgn0033836	12
	CG30059	FBgn0260475	10
GRN	Not Conserved
GUSB	CG15117	FBgn0034417	15
	betaGLu	FBgn0270927	13
HEXA	Hexo1	FBgn0041630	7
	Hexo2	FBgn0041629	6
	Fdl	FBgn0045063	5
HEXB	Hexo1	FBgn0041630	8
	Hexo2	FBgn0041629	6
	Fdl	FBgn0045063	6
HGSNAT	CG6903	FBgn0029737	13
HYAL1	Not Conserved
IDUA	CG6201	FBgn0032343	15
IDS	CG12014	FBgn0035445	15
KCTD7	Not Conserved
LAMP2	Lamp1	FBgn0032949	7
LIPA	Lip3	FBgn0023495	12
	Lip4	FBgn0032264	11
	CG8093	FBgn0033999	11
	CG31871	FBgn0051871	11
	CG18301	FBgn0032265	11
	CG18302	FBgn0032266	10
MAN2B1	LManII	FBgn0027611	15
	LManI	FBgn0032253	13
	LManV	FBgn0032068	12
	LManIV	FBgn0032067	10
	LManVI	FBgn0032069	9
	LManIII	FBgn0032066	8
MANBA	beta-Man	FBgn0037215	15
MCOLN1	Trpml	FBgn0262516	12
	CG42638	FBgn0261361	6
MFSD8	CG8596	FBgn0035767	14
NAGA	CG5731	FBgn0032192	12
	CG7997	FBgn0034117	12
NAGLU	CG13397	FBgn0014417	15
NEU1	Not Conserved
NPC1	Npc1a	FBgn0024320	13
	Npc1b	FBgn0261675	10
NPC2	Npc2a	FBgn0031381	11
	Npc2d	FBgn0037782	5
	Npc2e	FBgn0051410	5
	Npc2c	FBgn0037783	5
	Npc2b	FBgn0038198	5
	Npc2f	FBgn0039154	4
	Npc2h	FBgn0039801	3
PPT1	Ppt1	FBgn0030057	14
PSAP	Sap-r	FBgn0000416	11
SCARB2	Emp	FBgn0010435	7
	Dsb	FBgn0035290	6
	Crq	FBgn0015924	5
	CG10345	FBgn0027562	4
	CG40006	FBgn0058006	4
	CG3829	FBgn0035091	4
	Snmp1	FBgn0260004	4
	Snmp2	FBgn0035815	4
SGSH	Sgsh	FBgn0038660	14
SLC17A5	MFS10	FBgn0030452	7
	MFS9	FBgn0038799	7
	CG9254	FBgn0028513	5
	Picot	FBgn0024315	5
	MFS3	FBgn0031307	5
	MFS14	FBgn0010651	5
SMPD1	CG3376	FBgn0034997	15
	CG15534	FBgn0039769	4
	CG15533	FBgn0039768	3
ST3GAL5	Not Conserved
SUMF1	CG7049	FBgn0035102	13
TPP1	Not Conserved

### Sheet: Table S3
Human Gene	Fly Orthologue	Identifier	Genotype	Source	FlyBase ID
AGA	CG10474	v104451	P{KK106462}VIE-260B	VDRC	FBst0476309
AGA	CG10474	v41455	w1118; P{GD6986}v41455	VDRC	FBst0464107
AGA	CG1827	v110557	P{KK109172}VIE-260B	VDRC	FBst0482123
AGA	CG1827	v46040	w1118; P{GD9549}v46040	VDRC	FBst0466490
AGA	CG4372	v36431	w1118; P{GD14639}v36431	VDRC	FBst0461683
ARSB	CG7402	7402R-1	NA	NIG	None
ARSB	CG7402	7402R-2	NA	NIG	None
ARSB	CG7402	v103947	P{KK102905}VIE-260B	VDRC	FBst0475805
ARSB	CG7402	v37302	w1118; P{GD2706}v37302/TM3	VDRC	FBst0461942
ARSB	CG32191	v101578	P{KK103889}VIE-260B	VDRC	FBst0473451
ARSB	CG32191	v14294	w1118; P{GD6163}v14294	VDRC	FBst0451384
ARSB	CG8646	67313	y1 sc* v1 sev21; P{TRiP.HMC06417}attP40	BDSC	FBst0067313
ARSB	CG8646	v110479	P{KK102237}VIE-260B	VDRC	FBst0482050
ARSB	CG8646	v38092	w1118; P{GD5756}v38092	VDRC	FBst0462330
ARSB	CG7408	34477	y1 w*; Mi{MIC}CG7408MI02347	BDSC	FBst0034477
ARSB	CG7408	65359	y1 sc* v1 sev21; P{TRiP.HMC06111}attP40	BDSC	FBst0065359
ARSB	CG7408	7408R-2	NA	NIG	None
ARSB	CG7408	7408R-3	NA	NIG	None
ARSB	CG7408	v107353	P{KK104947}VIE-260B	VDRC	FBst0479175
ARSB	CG7408	v8415	w1118; P{GD2704}v8415	VDRC	FBst0471067
ATP13A	CG6230	v106920	P{KK100736}VIE-260B	VDRC	FBst0478743
ATP13A	CG6230	v8897	w1118; P{GD1084}v8897	VDRC	FBst0471296
CLC7	Clc-b	51877	y1 v1; P{TRiP.HMC03451}attP40	BDSC	FBst0051877
CLC7	Clc-b	v103420	P{KK100840}VIE-260B	VDRC	FBst0475278
CLC7	Clc-b	v4642	w1118; P{GD1958}v4642/TM3	VDRC	FBst0466688
CLN3	Cln3	v5322	w1118; P{GD2699}v5322/CyO	VDRC	FBst0469983
CTNS	CG17119	v107195	P{KK107822}VIE-260B	VDRC	FBst0479017
CTSA	CG4572	v101429	P{KK109136}VIE-260B	VDRC	FBst0473302
CTSA	CG4572	v16428	w1118; P{GD5588}v16428	VDRC	FBst0452294
CTSA	CG4572	v16429	w1118; P{GD5588}v16429	VDRC	None
CTSA	CG31823	v43143	w1118; P{GD4926}v43143	VDRC	FBst0464940
CTSD	cathD	v109651	P{KK102055}VIE-260B	VDRC	FBst0481315
CTSD	cathD	v31012	w1118; P{GD5487}v31012	VDRC	FBst0458776
CTSD	CG10104	61239	y1 v1; P{TRiP.HMJ23018}attP40	BDSC	FBst0061239
CTSD	CG10104	66917	y1 sc* v1 sev21; P{TRiP.HMS05383}attP40	BDSC	FBst0066917
CTSD	CG10104	10104R-2	NA	NIG	None
CTSD	CG10104	10104R-3	NA	NIG	None
CTSD	CG10104	v108431	P{KK110421}VIE-260B	VDRC	FBst0480242
CTSD	CG10104	v13969	w1118; P{GD5809}v13969	VDRC	FBst0451239
CTSD	Bace	v15541	w1118; P{GD5366}v15541	VDRC	FBst0451909
CTSD	CG17134	v100541	P{KK106689}VIE-260B	VDRC	FBst0472414
CTSD	CG17134	v18110	w1118; P{GD5519}v18110	VDRC	FBst0453008
CTSD	CG17134	v18111	w1118; P{GD5519}v18111	VDRC	None
CTSD	CG33128	v30717	w1118; P{GD5069}v30717	VDRC	FBst0458620
CTSD	CG5863	v108040	P{KK106066}VIE-260B	VDRC	FBst0479853
CTSD	CG5863	v14365	w1118; P{GD6188}v14365	VDRC	FBst0451411
CTSD	CG6508	v28413	w1118; P{GD12816}v28413/CyO	VDRC	FBst0457459
CTSD	pcl	v108271	NA	VDRC	None
CTSD	CG17134	42868	y1 sc* v1 sev21; P{TRiP.HMS02561}attP40	BDSC	FBst0042868
CTSF	CG12163	32769	y1 w*; Mi{MIC}CtsFMI01609/TM3, Sb1 Ser1	BDSC	FBst0032769
CTSF	CtsF	v107589	P{KK100598}VIE-260B	VDRC	FBst0479409
CTSF	CtsF	v12785	w1118; P{GD4765}v12785	VDRC	None
CTSF	CtsF	v12787	w1118; P{GD4765}v12787	VDRC	FBst0450674
CTSF	CtsF	v15366	NA	VDRC	None
CTSF	CtsF	v46406	NA	VDRC	None
CTSF	CtsF	v46407	NA	VDRC	None
CTSK	CG5367	v100469	P{KK104435}VIE-260B	VDRC	FBst0472342
CTSK	CG5367	v12392	w1118; P{GD5372}v12392	VDRC	FBst0450485
CTSK	Cp1	v110619	P{KK107765}VIE-260B	VDRC	FBst0482184
CTSK	Cp1	v13959	w1118; P{GD5803}v13959	VDRC	FBst0451234
DNAJC5	Csp	32035	CspX1/TM3, Sb1	BDSC	FBst0032035
DNAJC5	Csp	51998	w*; CspR1/TM6C, Tb1 Sb1	BDSC	FBst0051998
DNAJC5	Csp	6395R-1	NA	NIG	None
DNAJC5	Csp	6395R-2	NA	NIG	None
DNAJC5	Csp	v103201	P{KK109431}VIE-260B	VDRC	FBst0475063
DNAJC5	Csp	v34167	w1118; P{GD10571}v34167/TM3	VDRC	FBst0460491
DNAJC5	Csp	v34168	w1118; P{GD10571}v34168	VDRC	None
GBA	Gba1a, Gba1b	None	Gba1a,bKO	Dr. Linda Partidge	None
GBA	Gba1a	v14697	w1118; P{GD6246}v14697	VDRC	FBst0451555
GBA	Gba1a	v14698	w1118; P{GD6246}v14698	VDRC	FBst0451556
GBA	Gba1b	38977	y1 sc* v1 sev21; P{TRiP.HMS01893}attP40	BDSC	FBst0038977
GBA	Gba1b	None	Gba1bKO	Dr. Linda Partidge	FBal0325647
GBA	Gba1b	v101212	P{KK107189}VIE-260B	VDRC	FBst0473085
GBA	Gba1b	v21336	w1118; P{GD10253}v21336	VDRC	FBst0454010
GBA	Gba1b	v21337	w1118; P{GD10253}v21337	VDRC	None
GBA	Gba1b	v39763	NA	VDRC	None
GLA	CG7997	v16840	w1118; P{GD5827}v16840	VDRC	FBst0452436
GLA	CG5731	v15543	w1118; P{GD5371}v15543	VDRC	FBst0451910
GLA	CG5731	v16936	w1118; P{GD5371}v16936	VDRC	FBst0452472
GLB1	Ect3	35996	y1 w*; Mi{MIC}Ect3MI02526 TkMI02526	BDSC	FBst0035996
GLB1	Ect3	62217	y1 sc* v1 sev21; P{TRiP.HMC05224}attP40	BDSC	FBst0062217
GLB1	Ect3	3132R-1	NA	NIG	None
GLB1	Ect3	3132R-3	NA	NIG	None
GLB1	Ect3	v107794	P{KK102324}VIE-260B	VDRC	FBst0479607
GLB1	Ect3	v16779	w1118; P{GD5684}v16779	VDRC	FBst0452411
GLB1	Gal	v51445	w1118; P{GD936}v51445/CyO	VDRC	FBst0469425
GLB1	Gal	v51446	w1118; P{GD936}v51446	VDRC	FBst0469426
GNPTAB	CG8027	8027R-2	NA	NIG	None
GNPTAB	CG8027	8027R-3	NA	NIG	None
GNPTAB	CG8027	v109400	P{KK100171}VIE-260B	VDRC	FBst0481089
GNS	CG18278	51878	y1 v1; P{TRiP.HMC03452}attP40	BDSC	FBst0051878
GNS	CG18278	v109944	P{KK114799}VIE-260B	VDRC	FBst0481580
GNS	CG30059	v13010	w1118; P{GD4893}v13010	VDRC	None
GNS	CG30059	v13011	w1118; P{GD4893}v13011	VDRC	FBst0450793
GUSB	CG15117	15117R-1	NA	NIG	None
GUSB	CG15117	15117R-4	NA	NIG	None
GUSB	CG15117	v108570	P{KK101269}VIE-260B	VDRC	FBst0480380
GUSB	CG15117	v47527	w1118; P{GD2082}v47527	VDRC	None
GUSB	CG15117	v47530	w1118; P{GD2082}v47530	VDRC	FBst0467372
GUSB	betaGlu	62236	y1 sc* v1 sev21; P{TRiP.HMC05243}attP40	BDSC	FBst0062236
GUSB	betaGLu	2135R-1	NA	NIG	None
GUSB	betaGlu	v103338	P{KK112924}VIE-260B	VDRC	FBst0475196
GUSB	betaGlu	v16625	w1118; P{GD5639}v16625	VDRC	FBst0452363
HEXA/B	Hexo1	v102247	P{KK111249}VIE-260B	VDRC	FBst0474116
HEXA/B	Fdl	v4637	w1118; P{GD1956}v4637	VDRC	FBst0466658
HEXA/B	Fdl	v4638	w1118; P{GD1956}v4638	VDRC	FBst0466666
HGSNAT	CG6903	v109444	P{KK108604}VIE-260B	VDRC	FBst0481132
HGSNAT	CG6903	v3285	w1118; P{GD1163}v3285/TM3	VDRC	FBst0459807
IDS	CG12014	51901	y1 v1; P{TRiP.HMC03475}attP40	BDSC	FBst0051901
IDS	CG12014	63004	y1 v1; P{TRiP.HMJ30081}attP40	BDSC	FBst0063004
IDS	CG12014	v105970	P{KK101391}VIE-260B	VDRC	FBst0477796
IDS	CG12014	v13990	w1118; P{GD5836}v13990	VDRC	FBst0451252
IDUA	CG6201	v103771	P{KK102572}VIE-260B	VDRC	FBst0475629
IDUA	CG6201	v13244	w1118; P{GD5261}v13244	VDRC	FBst0450907
IDUA	CG6201	v13245	w1118; P{GD5261}v13245	VDRC	None
LAMP2	Lamp1	v7308	w1118; P{GD1798}v7308/TM3	VDRC	FBst0470639
LAMP2	Lamp1	v7309	w1118; P{GD1798}v7309	VDRC	FBst0470640
LIPA	Lip3	v108639	P{KK102357}VIE-260B	VDRC	FBst0480449
LIPA	Lip3	v30821	w1118; P{GD5594}v30821	VDRC	FBst0458672
LIPA	CG18301	v107796	P{KK106602}VIE-260B	VDRC	FBst0479609
LIPA	CG18301	v31023	w1118; P{GD5504}v31023	VDRC	FBst0458783
LIPA	CG31871	40800	y1 w*; Mi{MIC}CG31871MI06143/SM6a	BDSC	FBst0040800
LIPA	CG31871	44719	y1 w*; Mi{MIC}CG31871MI07953/SM6a	BDSC	FBst0044719
LIPA	CG31871	66944	y1 sc* v1 sev21; P{TRiP.HMS05410}attP40/CyO	BDSC	FBst0066944
LIPA	CG31871	31871R-1	NA	NIG	None
LIPA	CG31871	31871R-2	NA	NIG	None
LIPA	CG31871	v107340	P{KK101244}VIE-260B	VDRC	FBst0479162
LIPA	CG31871	v51241	w1118; P{GD5509}v51241	VDRC	FBst0469350
LIPA	Lip4	67142	y1 w*; PBac{UAS-Lip4.L}VK00037	BDSC	FBst0067142
LIPA	Lip4	67861	y1 sc* v1 sev21; P{TRiP.HMS05674}attP40	BDSC	FBst0067861
LIPA	Lip4	6113R-3	NA	NIG	None
LIPA	Lip4	v106614	P{KK106457}VIE-260B	VDRC	FBst0478438
LIPA	Lip4	v31021	w1118; P{GD5503}v31021	VDRC	FBst0458781
LIPA	Lip4	v31022	w1118; P{GD5503}v31022	VDRC	None
LIPA	CG18302	v106273	P{KK104368}VIE-260B	VDRC	FBst0478098
MAN2B1	LManII	37404	y1 w*; Mi{MIC}LManIIMI04187	BDSC	FBst0037404
MAN2B1	LManII	44366	y1 w*; Mi{MIC}LManIIMI08174	BDSC	FBst0044366
MAN2B1	LManII	53294	y1 v1; P{TRiP.HMC03510}attP40	BDSC	FBst0053294
MAN2B1	LManII	v108218	P{KK102185}VIE-260B	VDRC	FBst0480030
MAN2B1	LManII	v49352	w1118; P{GD4948}v49352	VDRC	FBst0468412
MAN2B1	LManI	v106609	P{KK106283}VIE-260B	VDRC	FBst0478433
MAN2B1	LManI	v34989	w1118; P{GD11607}v34989	VDRC	FBst0460922
MAN2B1	LManV	v104300	P{KK107216}VIE-260B	VDRC	FBst0476158
MAN2B1	LManV	v13040	w1118; P{GD5105}v13040	VDRC	FBst0450810
MAN2B1	LManV	v46287	NA	VDRC	None
MAN2B1	LManIV	66992	y1 sc* v1 sev21; P{TRiP.HMS05458}attP40/CyO	BDSC	FBst0066992
MAN2B1	LManIV	v52269	w1118; P{GD16592}v52269/TM3	VDRC	FBst0469739
MAN2B1	LManIV	v52270	w1118; P{GD16592}v52270	VDRC	FBst0469741
MAN2B1	LManVI	61216	y1 v1; P{TRiP.HMJ22937}attP40	BDSC	FBst0061216
MAN2B1	LManVI	v104268	P{KK106549}VIE-260B	VDRC	FBst0476126
MAN2B1	LManVI	v15590	w1118; P{GD5106}v15590	VDRC	FBst0451929
MAN2B1	LManVI	v15591	w1118; P{GD5106}v15591	VDRC	None
MAN2B1	LManIII	v15589	w1118; P{GD5104}v15589	VDRC	FBst0451928
MAN2B1	LManIII	v48063	w1118; P{GD16851}v48063/TM3	VDRC	FBst0467706
MANBA	beta-Man	53272	y1 v1; P{TRiP.HMC03488}attP40	BDSC	FBst0053272
MANBA	beta-Man	12582R-1	NA	NIG	None
MANBA	beta-Man	12582R-2	NA	NIG	None
MANBA	beta-Man	v110464	P{KK101964}VIE-260B	VDRC	FBst0482036
MANBA	beta-Man	v15028	w1118; P{GD4924}v15028	VDRC	FBst0451703
MCOLN1	Trpml	26179	Trpml6 red1 e4/TM6B, Sb1 Tb1 ca1	BDSC	FBst0026179
MCOLN1	Trpml	27594	w1118; P{UAS-Trpml.V}2	BDSC	FBst0027594
MCOLN1	Trpml	28992	w1118; Trpml1	BDSC	FBst0028992
MCOLN1	Trpml	42230	w*; Trpml2/TM6B, Tb1	BDSC	FBst0042230
MCOLN1	Trpml	43586	y1 w*; Mi{MIC}TrpmlMI06307/TM3, Sb1 Ser1	BDSC	FBst0043586
MCOLN1	Trpml	v108088	P{KK100774}VIE-260B	VDRC	FBst0479900
MCOLN1	Trpml	v45988	w1118; P{GD555}v45989	VDRC	None
MCOLN1	Trpml	v45989	w1118; P{GD555}v45988	VDRC	FBst0466461
MFSD8	Cln7	v109291	P{KK101535}VIE-260B	VDRC	FBst0481008
MFSD8	Cln7	v5090	w1118; P{GD2346}v5090	VDRC	FBst0469238
NAGA	CG5731	v15543	w1118; P{GD5371}v15543	VDRC	FBst0451910
NAGA	CG5731	v16936	w1118; P{GD5371}v16936	VDRC	FBst0452472
NAGA	CG7997	v16840	w1118; P{GD5827}v16840	VDRC	FBst0452436
NAGLU	CG13397	51808	y1 v1; P{TRiP.HMC03368}attP40	BDSC	FBst0051808
NAGLU	CG13397	v110794	P{KK101086}VIE-260B	VDRC	FBst0482362
NPC1	Npc1a	37504	y1 sc* v1 sev21; P{TRiP.HMS01646}attP40	BDSC	FBst0037504
NPC1	Npc1a	41762	w*; Npc1a1/CyO, amosRoi-1	BDSC	FBst0041762
NPC1	Npc1a	41763	w*; P{UAS-NPC1.YFP}3	BDSC	FBst0041763
NPC1	Npc1a	50765	w*; Npc1a2/CyO, P{ActGFP}JMR1	BDSC	FBst0050765
NPC1	Npc1a	52006	w*; Npc1a57A/T(2;3)TSTL, CyO: TM6B, Tb1	BDSC	FBst0052006
NPC1	Npc1a	5722R-2	NA	NIG	None
NPC1	Npc1a	5722R-3	NA	NIG	None
NPC1	Npc1a	v105405	P{KK101077}VIE-260B	VDRC	FBst0477232
NPC1	Npc1a	v42782	w1118; P{GD1054}v42782	VDRC	FBst0464759
NPC1	Npc1a	v42783	w1118; P{GD1054}v42783	VDRC	None
NPC1	Npc1b	38296	y1 v1; P{TRiP.HMS01757}attP40	BDSC	FBst0038296
NPC1	Npc1b	12092R-1	NA	NIG	None
NPC1	Npc1b	12092R-2	NA	NIG	None
NPC1	Npc1b	v108054	P{KK106937}VIE-260B	VDRC	FBst0479867
NPC1	Npc1b	v35514	w1118; P{GD12644}v35514	VDRC	FBst0461196
NPC1	Npc1b	v35516	w1118; P{GD12644}v35516	VDRC	None
NPC2	Npc2a	v106771	P{KK108573}VIE-260B	VDRC	FBst0478595
NPC2	Npc2a	v30722	w1118; P{GD5075}v30722	VDRC	FBst0458624
NPC2	Npc2a	v30725	w1118; P{GD5075}v30725	VDRC	None
NPC2	Npc2a	v31095	NA	VDRC	None
NPC2	Npc2b	v101233	P{KK103974}VIE-260B	VDRC	FBst0473106
NPC2	Npc2b	v16652	w1118; P{GD5650}v16652	VDRC	FBst0452374
NPC2	Npc2b	v28595	NA	VDRC	None
NPC2	Npc2c	61315	y1 v1; P{TRiP.HMJ23149}attP40	BDSC	FBst0061315
NPC2	Npc2c	v101583	P{KK103904}VIE-260B	VDRC	FBst0473456
NPC2	Npc2c	v31139	w1118; P{GD6798}v31139	VDRC	FBst0458858
NPC2	Npc2e	v100445	P{KK104354}VIE-260B	VDRC	FBst0472318
NPC2	Npc2e	v16653	NA	VDRC	None
NPC2	Npc2e	v28594	w1118; P{GD13155}v28594	VDRC	FBst0457563
NPC2	Npc2f	v102172	P{KK111008}VIE-260B	VDRC	FBst0474041
NPC2	Npc2f	v12915	w1118; P{GD4846}v12915	VDRC	FBst0450734
NPC2	Npc2h	v103663	P{KK112228}VIE-260B	VDRC	FBst0475521
NPC2	Npc2h	v38273	w1118; P{GD6622}v38273	VDRC	FBst0462431
NPC2	Npc2h	v46905	NA	VDRC	None
NPC2	Npc2h	v46906	NA	VDRC	None
SCARB2	Emp	v12232	w1118; P{GD3569}v12232	VDRC	FBst0450449
SCARB2	Emp	v12233	w1118; P{GD3569}v12233	VDRC	FBst0450450
SCARB2	Dsb	19502	w1118; PBac{WH}dsbf07156/TM6B, Tb1	BDSC	FBst0019052
SCARB2	Dsb	None	dsbKO/TM3	Dr. Michael Hoch	FBal0335646
SCARB2	Dsb	v100219	P{KK107147}VIE-260B	VDRC	FBst0472093
SCARB2	Dsb	v4100	w1118; P{GD2254}v4100	VDRC	FBst0463893
SCARB2	Crq	31655R-1	NA	NIG	None
SCARB2	Crq	31655R-2	NA	NIG	None
SCARB2	Crq	None	CrqKO/CyO	Dr. Chun Han	FBal0296668
SCARB2	Crq	v45883	w1118; P{GD784}v45883	VDRC	FBst0466398
SCARB2	Crq	v45884	w1118; P{GD784}v45884/TM3	VDRC	FBst0466399
SCARB2	CG10345	v100252	P{KK107266}VIE-260B	VDRC	FBst0472126
SCARB2	CG10345	v51536	w1118; P{GD3023}v51536	VDRC	FBst0469472
SCARB2	CG10345	v51537	w1118; P{GD3023}v51537	VDRC	None
SCARB2	CG3829	3829R-1	NA	NIG	None
SCARB2	CG3829	3829R-2	NA	NIG	None
SCARB2	CG3829	v103492	P{KK111090}VIE-260B	VDRC	FBst0475350
SCARB2	CG3829	v42872	w1118; P{GD2224}v42872	VDRC	FBst0464811
SCARB2	Snmp1	25042	w*; Bl1/SM1; TI{TI}Snmp12/TM6B, Tb1	BDSC	FBst0025042
SCARB2	Snmp1	25043	w*; Bl1/SM1; TI{TI}Snmp11/TM2	BDSC	FBst0025043
SCARB2	Snmp1	56277	y1 w*; Mi{MIC}SNF4AγMI11063 Snmp1MI11063	BDSC	FBst0056277
SCARB2	Snmp1	58126	y1 v1; P{TRiP.HMJ22075}attP40	BDSC	FBst0058126
SCARB2	Snmp1	v104210	P{KK104382}VIE-260B	VDRC	FBst0476068
SCARB2	Snmp1	v42496	w1118; P{GD478}v42496/TM3	VDRC	FBst0464619
SCARB2	Snmp2	59512	y1 w*; Mi{MIC}Snmp2MI14408 CG32373MI14408	BDSC	FBst0059512
SCARB2	Snmp2	v101136	P{KK103882}VIE-260B	VDRC	FBst0457236
SCARB2	Snmp2	v27997	w1118; P{GD12232}v27997	VDRC	FBst0473009
SGSH	Sgsh	v107384	P{KK101207}VIE-260B	VDRC	FBst0479206
SGSH	Sgsh	v16897	w1118; P{GD1578}v16897	VDRC	FBst0452463
SLC17A5	MFS10	44444	y1 v1; P{TRiP.GLC01414}attP40	BDSC	FBst0044444
SLC17A5	MFS10	4330R-3	NA	NIG	None
SLC17A5	MFS10	v108045	P{KK106680}VIE-260B	VDRC	FBst0479858
SLC17A5	MFS10	v11078	w1118; P{GD3340}v11078/CyO	VDRC	FBst0450208
SLC17A5	MFS9	v104145	P{KK105221}VIE-260B	VDRC	FBst0476003
SLC17A5	CG9254	v13407	w1118; P{GD1128}v13407	VDRC	FBst0451000
SLC17A5	CG9254	v13409	w1118; P{GD1128}v13409	VDRC	FBst0451001
SLC17A5	MFS14	v11117	w1118; P{GD1653}v11117/TM3	VDRC	FBst0450220
SLC17A5	MFS3	62474	y1 v1; P{TRiP.HMJ23957}attP40/CyO	BDSC	FBst0062474
SLC17A5	MFS3	4726R-1	NA	NIG	None
SLC17A5	MFS3	4726R-3	NA	NIG	None
SLC17A5	MFS3	v107656	P{KK110254}VIE-260B	VDRC	FBst0479475
SLC17A5	MFS3	v330237	P{VSH330237}attP40	VDRC	FBst0491102
SLC17A5	Picot	v101082	P{KK106848}VIE-260B	VDRC	FBst0472955
SLC17A5	Picot	v6455	w1118; P{GD1651}v6455	VDRC	FBst0470324
SMPD1	CG3376	v12227	w1118; P{GD3568}v12227/TM3	VDRC	FBst0450448
SMPD1	CG15534	v108181	P{KK104463}VIE-260B	VDRC	FBst0479993
SMPD1	CG15534	v30186	w1118; P{GD3127}v30186	VDRC	FBst0458378
SMPD1	CG15534	v30187	w1118; P{GD3127}v30187	VDRC	None
SMPD1	CG15533	56481	y1 w*; Mi{MIC}CG15533MI12073	BDSC	FBst0056481
SMPD1	CG15533	15533R-3	NA	NIG	None
SMPD1	CG15533	v102842	P{KK105354}VIE-260B	VDRC	FBst0474707
SMPD1	CG15533	v42520	w1118; P{GD559}v42520	VDRC	FBst0464631
SUMF1	CG7049	7049R-1	NA	NIG	None
SUMF1	CG7049	v15846	w1118; P{GD5854}v15846	VDRC	FBst0452040
SUMF1	CG7049	v15847	w1118; P{GD5854}v15847/TM3	VDRC	FBst0452041

### Sheet: Table S4
Human Protein	Fly Protein	flybase_id	baseMean	log2FoldChange	lfcSE	pvalue	padj	Direction
MAN2B1	LManI	FBgn0032253	4687.97	0.651328	0.0505035	2.13929e-39	2.21535e-37	up
SLC17A5	MFS3	FBgn0031307	994.057	0.303982	0.0335212	1.7122e-21	8.21354e-20	up
GLB1	Gal	FBgn0001089	3647.41	0.272564	0.0357431	7.42652e-16	2.16297e-14	up
LIPA	CG18302	FBgn0032266	1227.12	-0.567016	0.0751022	1.17567e-15	3.32037e-14	down
MAN2B1	LManII	FBgn0027611	38676.4	0.303528	0.0412147	2.49134e-15	6.80598e-14	up
GLB1	Ect3	FBgn0260746	5247.75	0.272456	0.0415112	1.48334e-12	3.13182e-11	up
HEXA	Hexo1	FBgn0041630	4645.64	0.170554	0.0268279	1.6975e-11	3.08481e-10	up
GLA	CG7997	FBgn0034117	11235.9	0.210606	0.0337797	2.83862e-11	4.95164e-10	up
PSAP	Sap-r	FBgn0000416	20692	-0.318651	0.0704344	5.75054e-08	6.26319e-07	down
SLC17A5	MFS9	FBgn0038799	2628.42	0.215245	0.0478811	3.54282e-07	3.44975e-06	up
CTSF	CtsF	FBgn0260462	15967.3	-0.188339	0.0416087	4.08485e-07	3.91905e-06	down
LAMP2	Lamp1	FBgn0032949	1521.25	0.172746	0.038113	4.70823e-07	4.4711e-06	up
IDUA	Idua	FBgn0032343	1442.65	-0.156196	0.03564	1.18285e-06	1.04707e-05	down
SLC17A5	Picot	FBgn0024315	1022.99	-0.166746	0.038477	1.27701e-06	1.12129e-05	down
DNAJC5	Csp	FBgn0004179	13550.9	0.168662	0.045543	1.81306e-05	0.000127875	up
PPT1	Ppt1	FBgn0030057	1985.43	-0.110745	0.0307212	7.73706e-05	0.000479815	down
MANBA	beta-Man	FBgn0037215	4016.61	0.0831269	0.0256071	0.000523013	0.00264641	up
ATP13A	CG6230	FBgn0027582	9088.71	-0.0986609	0.0316127	0.000580132	0.00288474	down
CTSD	cathD	FBgn0029093	14778	0.12822	0.0456034	0.000852505	0.00403025	up
SCARB2	CG10345	FBgn0027562	158.931	0.145639	0.075927	0.00671287	0.0233947	up
NAGLU	CG13397	FBgn0014417	37.816	-0.17939	0.140551	0.0102879	0.0337447	down
NPC1	Npc1a	FBgn0024320	1760.18	0.0721681	0.0321951	0.0132396	0.0413675	up
SCARB2	crq	FBgn0015924	1107.68	0.073108	0.0340914	0.0165693	0.0497648	up
CTSA	CG4572	FBgn0038738	13608.1	-0.067566	0.0338775	0.0260931	0.072127	NA
SCARB2	CG3829	FBgn0035091	1396.66	-0.0887243	0.0550501	0.0391072	0.0992358	NA
HEXA	Hexo2	FBgn0041629	17786.2	-0.0684537	0.0392663	0.0443788	0.109462	NA
GBA1	Gba1b	FBgn0051414	57.9094	0.104631	0.104448	0.0645198	0.146613	NA
LIPA	Lip4	FBgn0032264	1061.99	0.0664658	0.0438766	0.0716366	0.158105	NA
CTSB	CtsB	FBgn0030521	3904.62	0.0720084	0.054074	0.0887113	0.187481	NA
SCARB2	CG40006	FBgn0058006	871.816	-0.0793129	0.0646212	0.0902037	0.189958	NA
ARSB	CG32191	FBgn0052191	1925.74	0.0397022	0.0268203	0.113017	0.225069	NA
MAN2B1	LManV	FBgn0032068	1716.85	-0.0436111	0.159434	0.20114	0.342808	NA
GUSB	CG15117	FBgn0034417	10595	0.0404576	0.0443366	0.27599	0.432107	NA
HGSNAT	CG6903	FBgn0029737	165.343	-0.0445044	0.0563152	0.299936	0.456871	NA
MAN2B1	LManVI	FBgn0032069	433.697	-0.0364251	0.144292	0.308071	0.465891	NA
SLC17A5	MFS14	FBgn0010651	32.0787	0.0449488	0.102061	0.349984	0.505993	NA
GNS	CG30059	FBgn0260475	1385.36	-0.0341259	0.0444668	0.35907	0.514964	NA
GLA	CG5731	FBgn0032192	565.043	0.0349506	0.0503381	0.385151	0.540501	NA
SUMF1	CG7049	FBgn0035102	51.9593	-0.0376596	0.0886631	0.436682	0.587648	NA
SCARB2	emp	FBgn0010435	9148.34	0.0212214	0.0340608	0.488144	0.632252	NA
ARSB	CG7408	FBgn0036765	1390.68	0.0226009	0.0670456	0.622388	0.74381	NA
ARSB	CG8646	FBgn0033763	409.348	-0.0162498	0.044272	0.661355	0.77324	NA
CTSA	CG31823	FBgn0051823	30.67	-0.0198655	0.0851076	0.674502	0.783557	NA
NPC2	Npc2a	FBgn0031381	2856.98	-0.00499518	0.0288017	0.851505	0.911771	NA
NPC2	Npc2h	FBgn0039801	1950.35	-0.00874928	0.0801866	0.852451	0.91243	NA
CTSK	CG5367	FBgn0032228	128.263	0.00804827	0.0678531	0.860634	0.916944	NA
SGSH	Sgsh	FBgn0038660	564.253	0.00419823	0.0782905	0.928749	0.95979	NA
CTSK	Cp1	FBgn0013770	16178.8	0.00302308	0.0629803	0.946095	0.96749	NA
NPC2	Npc2b	FBgn0038198	4760.46	0.00229253	0.0542123	0.95628	0.972529	NA
